# Robust axis formation requires both short-range adhesion and long-range attraction

**DOI:** 10.1101/2025.09.27.678924

**Authors:** Guoye Guan, Suxuan Wang, T. Glenn Shields, Seong Ho Pahng, Claire Xinyu Shao, Juns Ye, Christoph Budjan, Sahand Hormoz

## Abstract

Establishing the anterior-posterior (A-P) axis is a key symmetry-breaking event in mammalian development. Gastruloids, aggregates of embryonic stem cells, undergo a similar process, forming a single posterior pole from an initially spherical aggregate. This requires the aggregate to convert an inside-outside difference in cell state into one A-P axis. We asked what cell-cell interactions can make this transition robust. We built an agent-based coarse-grained model with an outer cell population and an inner cell population. Cells interacted through short-range adhesion and, in some simulations, through an effective long-range attraction. Adhesion alone rarely produced a single stable axis, often leaving weakly separated or unstable clusters. Adding long-range attraction between outer cells changed this behavior. The outer cells collected into one pole, the inner cells remained in the opposite domain, and most cells stayed in one aggregate. This occurred across a broad range of adhesion strengths. The model also made a simple prediction. If two polarized gastruloids merge in opposite orientations, the two posterior poles should move around the fused aggregate and join into one pole. Human gastruloid merging experiments showed this behavior. Same-orientation pairs fused rapidly. Opposite-orientation pairs fused more slowly as their posterior poles moved around the aggregate and converged. Finally, we built a minimal gene-regulatory model that generated inner and outer states and turned on the same mechanical interactions. In this model, an initially uniform cell population formed one polarized axis. Together, these results suggest that short-range adhesion and long-range attraction can work together to convert radial patterning into one body axis. They also suggest a design principle for synthetic developmental biology: adhesion can sort cells locally, but building one reproducible axis may require interactions that act beyond direct cell-cell contact.
