## Supplementary material for "Robust axis formation requires both short-range adhesion and long-range attraction": Table S2

### Sheet: Table S2
Shape description	Mathematical expression	Original literature
General Sphericity		[Wadell. J. Geol. 1932]
Diameter Sphericity		[Wadell. J. Geol. 1933]			`
Intercept Sphericity		[Krumbein. J. Sediment. Res. 1941]
Maximum Projection Sphericity		[Sneed et al. J. Geol. 1958]
Hayakawa Roundness		[Hayakawa et al. Comput. Geosci. 2005]
Spreading Index		[Yu et al. Adv. Healthc. Mater. 2013]
Elongation Ratio		[Zingg. Schweiz. Mineral. Petrogr. Mitt. 1935]
Pivotability Index		[Zingg. Schweiz. Mineral. Petrogr. Mitt. 1935]
Wilson Flatness Index		[Wilson et al. Earth Planet. Sci. Lett. 1979]
Hayakawa Flatness Ratio		[Hayakawa et al. Comput. Geosci. 2005]
Huang Shape Factor		[Wilson et al. Earth Planet. Sci. Lett. 1979]
Corey Shape Factor		[Wilson et al. Earth Planet. Sci. Lett. 1979]
V is the volume of the object whose shape factor is being calculated. S is the surface area of the object whose shape factor is being calculated. L1, L2, and L3 are the longest, intermediate, and shortest maximum-to-minimum extents, respectively, of the cell-center coordinates projected onto axes determined by principal component analysis (PCA). Sconvex is the surface area of the 3D convex hull s…
